# Mechanistic models for West Nile Virus transmission: A systematic review of features, aims, and parameterisation

**DOI:** 10.1101/2023.10.26.564175

**Authors:** Mariken de Wit, Afonso Dimas Martins, Clara Delecroix, Hans Heesterbeek, Quirine ten Bosch

## Abstract

Mathematical models within the Ross-Macdonald framework increasingly play a role in our understanding of vector-borne disease dynamics and as tools for assessing scenarios to respond to emerging threats. These threats are typically characterised by a high degree of heterogeneity, introducing a range of possible complexities in models and challenges to maintain the link with empirical evidence.

We systematically identified and analysed a total of 67 published papers presenting compartmental West Nile Virus (WNV) models that use parameter values derived from empirical studies. Using a set of fifteen criteria, we measured the dissimilarity compared to the Ross–Macdonald framework. We also retrieved the purpose and type of models and traced the empirical sources of their parameters.

Our review highlights the increasing refinements in WNV models. Models for prediction included the highest number of refinements. We found uneven distributions of refinements and of evidence for parameter values. We identified several challenges in parameterising such increasingly complex models. For parameters common to most models, we also synthesise the empirical evidence for their values and ranges. The study highlights the potential to improve the quality of WNV models and their applicability for policy by establishing closer collaboration between mathematical modelling and empirical work.
