## Supplemental 3 for "Mechanistic models for West Nile Virus transmission: A systematic review of features, aims, and parameterisation"

### Sheet: Purpose of models
Index number	Authors	Year	Title	Journal	How identified?	Objectives? (Understand/Control/Predict)	How applied is it? (theoretical or applied or between)
28	Lord, C. C. and J. F. Day	2001	Simulation studies of St. Louis encephalitis and West Nile viruses: the impact of bird mortality	Vector Borne Zoonotic Dis	Systematic search 1	Understand	Theoretical
50	Wonham, M. J., T. de-Camino-Beck and M. A. Lewis	2004	An epidemiological model for West Nile virus: invasion analysis and control applications	Proc Biol Sci	Systematic search 1	Control	Grey (loosely compare some output to oubreak in NY)
58	D. Chowell-Puente, P. Delgado, D. Perez, C. H. S. Tapia, F. Sanchez and D. Murillo	2004	The Impact of Mosquito-Bird Interaction on the Spread of West Nile Virus to Human Populations		Snowballing	Understand	Theoretical
7	Bowman, C., A. B. Gumel, P. van den Driessche, J. Wu and H. Zhu	2005	A mathematical model for assessing control strategies against West Nile virus	Bull Math Biol	Systematic search 1	Control	Theoretical
11	Cruz-Pacheco, G., L. Esteva, J. A. Montaño-Hirose and C. Vargas	2005	Modelling the dynamics of West Nile Virus	Bull Math Biol	Systematic search 1	Understand	Theoretical
18	Gourley, S. A., R. Liu and J. Wu	2007	Eradicating vector-borne diseases via age-structured culling	J Math Biol	Systematic search 1	Control	Theoretical
19	Gourley, S. A., R. S. Liu and J. H. Wu	2007	SOME VECTOR BORNE DISEASES WITH STRUCTURED HOST POPULATIONS: EXTINCTION AND SPATIAL SPREAD	SIAM JOURNAL ON APPLIED MATHEMATICS	Systematic search 1	Understand	Theoretical
20	Hartemink, N. A., S. A. Davis, P. Reiter, Z. Hubálek and J. A. P. Heesterbeek	2007	Importance of bird-to-bird transmission for the establishment of West Nile virus	Vector-Borne and Zoonotic Diseases	Systematic search 1	Understand	Theoretical
29	Maidana, N. A. and H. M. Yang	2008	Assessing the spatial propagation of West nile virus	Biophysical Reviews and Letters	Systematic search 1	Understand	Theoretical
10	Cruz-Pacheco, G., L. Esteva and C. Vargas	2009	Seasonality and outbreaks in West Nile Virus infection	Bulletin of Mathematical Biology	Systematic search 1	Understand	Theoretical
22	Hu, X. L., Y. S. Liu and J. H. Wu	2009	CULLING STRUCTURED HOSTS TO ERADICATE VECTOR-BORNE DISEASES	MATHEMATICAL BIOSCIENCES AND ENGINEERING	Systematic search 1	Control	Theoretical
23	Jiang, J. F., Z. P. Qiu, J. H. Wu and H. P. Zhu	2009	Threshold Conditions for West Nile Virus Outbreaks	BULLETIN OF MATHEMATICAL BIOLOGY	Systematic search 1	Understand	Theoretical
30	Maidana, N. A. and H. M. Yang	2009	Spatial spreading of West Nile Virus described by traveling waves	J Theor Biol	Systematic search 1	Understand	Theoretical
45	Thomas, D., M. Weedermann, L. Billings, J. Hoffacker and R. A. Washington-Allen	2009	When to Spray: a Time-Scale Calculus Approach to Controlling the Impact of West Nile Virus	ECOLOGY AND SOCIETY	Systematic search 1	Control	Theoretical
6	Blayneh, K. W., A. B. Gumel, S. Lenhart and T. Clayton	2010	Backward bifurcation and optimal control in transmission dynamics of west nile virus	Bull Math Biol	Systematic search 1	Control	Theoretical
14	Durand, B., G. Balanca, T. Baldet and V. Chevalier	2010	A metapopulation model to simulate West Nile virus circulation in Western Africa, Southern Europe and the Mediterranean basin	VETERINARY RESEARCH	Systematic search 1	Understand	Applied
16	Fan, G., J. Liu, P. van den Driessche, J. Wu and H. Zhu	2010	The impact of maturation delay of mosquitoes on the transmission of West Nile virus	Math Biosci	Systematic search 1	Understand	Theoretical
25	Laperriere, V., K. Brugger and F. Rubel	2011	Simulation of the seasonal cycles of bird, equine and human West Nile virus cases	Prev Vet Med	Systematic search 1	Understand	Applied
31	Maidana, N. A. and H. M. Yang	2011	Dynamic of West Nile Virus transmission considering several coexisting avian populations	MATHEMATICAL AND COMPUTER MODELLING	Systematic search 1	Understand	Theoretical
21	Hartley, D. M., C. M. Barker, A. Le Menach, T. Niu, H. D. Gaff and W. K. Reisen	2012	Effects of temperature on emergence and seasonality of West Nile virus in California	Am J Trop Med Hyg	Systematic search 1	Understand	Applied
42	Simpson, J. E., P. J. Hurtado, J. Medlock, G. Molaei, T. G. Andreadis, A. P. Galvani and M. A. Diuk-Wasser	2012	Vector host-feeding preferences drive transmission of multi-host pathogens: West Nile virus as a model system	Proc Biol Sci	Systematic search 1	Understand	Applied
59	G. Cruz-Pacheco, L. Esteva and C. Vargas	2012	Multi-species interactions in West Nile virus infection	J Biol Dyn	Snowballing	Understand	Theoretical
63	T. MALIK, P. SALCEANU, A. MUBAYI, A. TRIDANE and M. IMRAN	2012	WEST NILE DYNAMICS: VIRUS TRANSMISSION BETWEEN DOMESTIC AND WILD BIRD POPULATIONS THROUGH VECTORS	Canadian Applied Mathematics Quarterly	Snowballing	Understand	Theoretical
2	Allen, L. J. and P. van den Driessche	2013	Relations between deterministic and stochastic thresholds for disease extinction in continuous- and discrete-time infectious disease models	Math Biosci	Systematic search 1	Understand	Theoretical
71	Garba, S. M. and M. A. Safi	2013	MATHEMATICAL ANALYSIS OF WEST NILE VIRUS MODEL WITH DISCRETE DELAYS	ACTA MATHEMATICA SCIENTIA	Systematic search 1	Understand	Theoretical
1	Abdelrazec, A., S. Lenhart and H. Zhu	2014	Transmission dynamics of West Nile virus in mosquitoes and corvids and non-corvids	J Math Biol	Systematic search 1	Understand	Theoretical
64	K. A. Pawelek, P. Niehaus, C. Salmeron, E. J. Hager and G. J. Hunt	2014	Modeling dynamics of culex pipiens complex populations and assessing abatement strategies for West Nile Virus	PLoS One	Snowballing	Control	Applied
66	M. M. Tanaka, J. M. Ferguson, J. B. Langebrake, V. L. Cannataro, A. J. Garcia, E. A. Hamman, M. Martcheva and C. W. Osenberg	2014	Optimal Sampling Strategies for Detecting Zoonotic Disease Epidemics	PLoS Computational Biology	Snowballing	Control	Theoretical
51	Xu, X. X., Y. N. Xiao and R. A. Cheke	2015	Models of impulsive culling of mosquitoes to interrupt transmission of West Nile virus to birds	APPLIED MATHEMATICAL MODELLING	Systematic search 1	Control	Theoretical
55	Abdelrazec, A., Lenhart, S., & Zhu, H.	2015	Dynamics and Optimal Control of a West Nile Virus Model with Seasonality	Journal of Theoretical Biology	Snowballing	Control	Theoretical
4	Bergsman, L. D., J. M. Hyman and C. A. Manore	2016	A mathematical model for the spread of west nile virus in migratory and resident birds	Math Biosci Eng	Systematic search 1	Understand	Theoretical
9	Chen, J., J. C. Huang, J. C. Beier, R. S. Cantrell, C. Cosner, D. O. Fuller, G. Y. Zhang and S. G. Ruan	2016	MODELING AND CONTROL OF LOCAL OUTBREAKS OF WEST NILE VIRUS IN THE UNITED STATES	DISCRETE AND CONTINUOUS DYNAMICAL SYSTEMS-SERIES B	Systematic search 1	Control	Grey (Theoretical & applied)
39	Robertson, S. L. and K. A. Caillouët	2016	A host stage-structured model of enzootic West Nile virus transmission to explore the effect of avian stage-dependent exposure to vectors	J Theor Biol	Systematic search 1	Understand	Theoretical
57	P. Calistri, L. Savini, L. Candeloro, D. Di Sabatino, F. Cito, R. Bruno and M. L. Danzetta	2016	A Transitional Model for the Evaluation of West Nile Virus Transmission in Italy	Transbound Emerg Dis	Snowballing	Understand	Applied
67	W. Zhou, Y. Xiao and R. A. Cheke	2016	A threshold policy to interrupt transmission of West Nile Virus to birds	Applied Mathematical Modelling	Snowballing	Control	Theoretical
3	Beebe, T. A. and S. L. Robertson	2017	A two-species stage-structured model for West Nile virus transmission	Letters in Biomathematics	Systematic search 1	Understand	Theoretical
12	DeFelice, N. B., E. Little, S. R. Campbell and J. Shaman	2017	Ensemble forecast of human West Nile virus cases and mosquito infection rates	Nat Commun	Systematic search 1	Predict	Applied
34	Marini, G., R. Rosá, A. Pugliese and H. Heesterbeek	2017	Exploring vector-borne infection ecology in multi-host communities: A case study of West Nile virus	J Theor Biol	Systematic search 1	Understand	Theoretical
37	Moschini, P., D. Bisanzio and A. Pugliese	2017	A Seasonal Model for West Nile Virus	MATHEMATICAL MODELLING OF NATURAL PHENOMENA	Systematic search 1	Understand	Theoretical
44	Tarboush, A. K., Z. G. Lin and M. Y. Zhang	2017	Spreading and vanishing in a West Nile virus model with expanding fronts	Science China Mathematics	Systematic search 1	Understand	Theoretical
46	Vogels, C. B. F., N. Hartemink and C. J. M. Koenraadt	2017	Modelling West Nile virus transmission risk in Europe: effect of temperature and mosquito biotypes on the basic reproduction number	Sci Rep	Systematic search 1	Understand	Theoretical
49	Wang, Y., W. Pons, J. Fang and H. Zhu	2017	The impact of weather and storm water management ponds on the transmission of West Nile virus	R Soc Open Sci	Systematic search 1	Understand	Theoretical
13	DeFelice, N. B., Z. D. Schneider, E. Little, C. Barker, K. A. Caillouet, S. R. Campbell, D. Damian, P. Irwin, H. M. P. Jones, J. Townsend and J. Shaman	2018	Use of temperature to improve West Nile virus forecasts	PLoS Comput Biol	Systematic search 1	Predict	Applied
35	Marini, G., R. Rosà, A. Pugliese, A. Rizzoli, C. Rizzo, F. Russo, F. Montarsi and G. Capelli	2018	West Nile virus transmission and human infection risk in Veneto (Italy): a modelling analysis	Sci Rep	Systematic search 1	Understand	Applied
36	Montecino-Latorre, D. and C. M. Barker	2018	Overwintering of West Nile virus in a bird community with a communal crow roost	Sci Rep	Systematic search 1	Understand	Grey (model is specific to a certain area)
40	Schaefer, E., K. A. Caillouet and S. L. Robertson	2018	Methods for prophylactic management of West Nile virus using a stage-structured avian host-vector model with vaccination, larvicide, and adulticide	NATURAL RESOURCE MODELING	Systematic search 1	Control	Theoretical
52	Zhang, J. P., Z. Jin and H. P. Zhu	2018	BIRDS MOVEMENT IMPACT ON THE TRANSMISSION OF WEST NILE VIRUS BETWEEN PATCHES	JOURNAL OF APPLIED ANALYSIS AND COMPUTATION	Systematic search 1	Understand	Theoretical
53	Zhang, J., C. Cosner and H. Zhu	2018	Two-patch model for the spread of West Nile virus	Bull Math Biol	Systematic search 1	Understand	Theoretical
24	Kioutsioukis, I. and N. I. Stilianakis	2019	Assessment of West nile virus transmission risk from a weather-dependent epidemiological model and a global sensitivity analysis framework	Acta Trop	Systematic search 1	Understand	Grey?
38	Nie, L. F. and J. Y. Shen	2019	A state-dependent control against transmission of West Nile virus from mosquitoes to birds	NONLINEAR DYNAMICS	Systematic search 1	Control	Theoretical
48	Wang, F. B., R. W. Wu and X. Q. Zhao	2019	A West Nile Virus Transmission Model with Periodic Incubation Periods	SIAM JOURNAL ON APPLIED DYNAMICAL SYSTEMS	Systematic search 1	Understand	Grey (theoretical & applied)
54	Zhou, W., Y. Xiao and J. M. Heffernan	2019	A two-thresholds policy to interrupt transmission of West Nile Virus to birds	J Theor Biol	Systematic search 1	Control	Theoretical
72	O. M. S. A. D. G. M. N. H. SWEILAM	2019	NUMERICAL TREATMENTS OF THE TRANSMISSION DYNAMICS OF WEST NILE VIRUS AND IT’S OPTIMAL CONTROL	Electronic Journal of Mathematical Analysis and Applications	Snowballing	Control	Theoretical
5	Bhowmick, S., J. Gethmann, F. J. Conraths, I. M. Sokolov and H. H. K. Lentz	2020	Locally temperature - driven mathematical model of West Nile virus spread in Germany	J Theor Biol	Systematic search 1	Understand	Applied
8	Caillouët, K. A. and S. L. Robertson	2020	Temporal and Spatial Impacts of Hurricane Damage on West Nile Virus Transmission and Human Risk	J Am Mosq Control Assoc	Systematic search 1	Understand	Grey (some data is fitted)
26	Li, F. X., J. L. Liu and X. Q. Zhao	2020	A West Nile Virus Model with Vertical Transmission and Periodic Time Delays	JOURNAL OF NONLINEAR SCIENCE	Systematic search 1	Understand	Grey (theoretical + case study where model is parametrized for a specific area)
27	Liu, J. L., T. L. Zhang and Q. L. Chen	2020	A Periodic West Nile Virus Transmission Model with Stage-Structured Host Population	COMPLEXITY	Systematic search 1	Understand	Theoretical
33	Marini, G., M. Calzolari, P. Angelini, R. Bellini, S. Bellini, L. Bolzoni, D. Torri, F. Defilippo, I. Dorigatti, B. Nikolay, A. Pugliese, R. Rosà and M. Tamba	2020	A quantitative comparison of West Nile virus incidence from 2013 to 2018 in Emilia-Romagna, Italy	PLoS Negl Trop Dis	Systematic search 1	Predict	Applied
41	Shan, C. H., G. H. Fan and H. P. Zhu	2020	Periodic Phenomena and Driving Mechanisms in Transmission of West Nile Virus with Maturation Time	JOURNAL OF DYNAMICS AND DIFFERENTIAL EQUATIONS	Systematic search 1	Understand	Theoretical
65	N. West and V. Chellamuthu	2020	Modeling the Effects of Passive Immunity in Birds for the Disease Dynamics of West Nile Virus	SPORA: A Journal of Biomathematics	Snowballing	Understand	Theoretical
15	Ewing, D. A., B. V. Purse, C. A. Cobbold and S. M. White	2021	A novel approach for predicting risk of vector-borne disease establishment in marginal temperate environments under climate change: West Nile virus in the UK	J R Soc Interface	Systematic search 1	Predict	Applied
17	Ferraguti, M., H. Heesterbeek, J. Martínez-de la Puente, MÁ Jiménez-Clavero, A. Vázquez, S. Ruiz, F. Llorente, D. Roiz, H. Vernooij, R. Soriguer and J. Figuerola	2021	The role of different Culex mosquito species in the transmission of West Nile virus and avian malaria parasites in Mediterranean areas	Transbound Emerg Dis	Systematic search 1	Understand	Applied
32	Maliyoni, M.	2021	Probability of Disease Extinction or Outbreak in a Stochastic Epidemic Model for West Nile Virus Dynamics in Birds	Acta Biotheor	Systematic search 1	Understand	Theoretical
68	Kerkow, A., Wieland, R., Gethmann, J. M., Hölker, F., & Lentz, H. H.	2022	Linking a compartment model for West Nile virus with a flight simulator for vector mosquitoes	Ecological Modelling	Systematic search 1	Predict	Applied
69	Z. Bai and X. Zhao	2022	Threshold dynamics of a nonlocal and time-delayed West Nile virus model with seasonality	Communications in Nonlinear Science and Numerical Simulation	Systematic search 1	Understand	Theoretical
70	A. Angelou, I. Kioutsioukis, N. Stilianakis	2022	A climate-dependent spatial epidemiological model for the transmission risk of West Nile virus at local scale	One Health	Systematic search 1	Predict	Applied
886	Malik, T.	2018	A discrete time west nile virus transmission model with optimal bird- and vector-specific controls	Math Biosci	Systematic search 1	Control	Theoretical

### Sheet: Assumptions of models
Index number	Authors	Year	Title	Journal	How identified?	Aquatic mosquito stages	Number of spatial locations (one or more, if immigration count more than one	Number of mosquito taxa, genotypes or phenotypes	Mosquito taxa	Number of pathogen taxa, genotypes or phenotypes	Pathogen taxa	Number of vertebrate taxa, genotypes or phenotypes	Vertebrate taxa	Assumptions about adult mosquito mortality in absence of control (constant per capita mortality or more refined)	Assumptions about mosquito blood feeding in absence of control (constant per capita or more refined)	Assumptions about proportion of blood feeding on host (feeding on other vertebrate hosts only implicit or not included, or refined)	Pathogen latency in mosquitoes	Waning immunity	Host superinfection or co-infection	Distribution of blood meals among vertebrate hosts (homogenous or heterogeneous)	Mixing (well-mixed or not well-mixed)	Transmission from infectious mosquito to vertebrate host (constant or not constant)	Transmission from vertebrate host to infectious mosquito (constant or not constant)	Vertical transmission	Direct transmission	Seasonality
11	Cruz-Pacheco, G., L. Esteva, J. A. Montaño-Hirose and C. Vargas	2005	Modelling the dynamics of West Nile Virus	Bull Math Biol	Systematic search 1	No	More than one (immigration)	1	Generic mosquito	1	NA	8	Blue jay, Common grackle, House finch, American crow, House sparrow, Ring-billed gull, Black-billed magpi, Fish crow	Constant	Constant	Frequency-dependent	No	No	No	Homogeneous	Well-mixed	Constant	Constant	Yes	No	No
10	Cruz-Pacheco, G., L. Esteva and C. Vargas	2009	Seasonality and outbreaks in West Nile Virus infection	Bulletin of Mathematical Biology	Systematic search 1	No	More than one (immigration)	1	Generic mosquito	1	NA	8	Blue jay, Common grackle, House finch, American crow, House sparrow, Ring-billed gull, Black-billed magpi, Fish crow	Constant	Constant	Frequency-dependent	No	No	No	Homogeneous	Well-mixed	Constant	Constant	Yes	No	Yes, periodic functions to force seasonality
31	Maidana, N. A. and H. M. Yang	2011	Dynamic of West Nile Virus transmission considering several coexisting avian populations	MATHEMATICAL AND COMPUTER MODELLING	Systematic search 1	No	More than one (immigration)	1	One model with generic mosquito, one with Culex tritaniorhynchus	1	NA	6	One model with: Common grackle, House sparrow, American robin, Fish crow, American crow, Morning dove. Different model with: house sparrow, house finch, morning dove, ringed-billed gull, mallard, american crow	Constant	Constant	Frequency-dependent	No	No	No	Heterogeneous	Well-mixed	Constant	Constant	Yes	No	No
55	Abdelrazec, A., Lenhart, S., & Zhu, H.	2015	Dynamics and Optimal Control of a West Nile Virus Model with Seasonality	Journal of Theoretical Biology	Snowballing	yes	1	1	Culex	1	NA	3	Corvid, non-corvid, human	Constant	Constant	Frequency-dependent, includes non-competent hosts	no	no	no	Homogeneous	Well-mixed	Constant	Constant	yes	no	yes, temperature-dependent birth rate mosquitoes
8	Caillouët, K. A. and S. L. Robertson	2020	Temporal and Spatial Impacts of Hurricane Damage on West Nile Virus Transmission and Human Risk	J Am Mosq Control Assoc	Systematic search 1	No	1	1	Culex quinquefasciatus	1	NA	3	Birds (2 species), humans	Constant	Constant	Frequency-dependent, includes non-competent hosts	Yes	No	No	Homogeneous	Well-mixed	Constant	Constant	No	No	Yes, periodic functions to force seasonality
42	Simpson, J. E., P. J. Hurtado, J. Medlock, G. Molaei, T. G. Andreadis, A. P. Galvani and M. A. Diuk-Wasser	2012	Vector host-feeding preferences drive transmission of multi-host pathogens: West Nile virus as a model system	Proc Biol Sci	Systematic search 1	No	4	1	Culex pipiens	1	NA	2	Generic bird (2 species, primary = preferred and alternative)	Constant	Constant	Frequency-dependent	no	no	no	Heterogeneous	Well-mixed	Constant	Constant	No	No	Yes, periodic functions to force seasonality
34	Marini, G., R. Rosá, A. Pugliese and H. Heesterbeek	2017	Exploring vector-borne infection ecology in multi-host communities: A case study of West Nile virus	J Theor Biol	Systematic search 1	No	1	1	Culex	1	NA	2	Corvus brachyrhynchos, Haemorhous mexicanus	Constant	Constant	Frequency-dependent	No	No	No	Heterogeneous	Well-mixed	Constant	Constant	Yes	Yes	Yes
58	D. Chowell-Puente, P. Delgado, D. Perez, C. H. S. Tapia, F. Sanchez and D. Murillo	2004	The Impact of Mosquito-Bird Interaction on the Spread of West Nile Virus to Human Populations		Snowballing	No	1	1	Culex pipiens	1	NA	2	American Crow, human	Constant	Constant	Frequency-dependent	no	no	no	Heterogeneous	Well-mixed	Constant	Constant	no	no	no
4	Bergsman, L. D., J. M. Hyman and C. A. Manore	2016	A mathematical model for the spread of west nile virus in migratory and resident birds	Math Biosci Eng	Systematic search 1	No	More than one (immigration)	1	Generic mosquito	1	NA	2	American Crow, American Robin	Constant	Constant	Frequency-dependent	Yes	No	No	Heterogeneous	Well-mixed	Constant	Constant	No	No	Yes, in bird migration
3	Beebe, T. A. and S. L. Robertson	2017	A two-species stage-structured model for West Nile virus transmission	Letters in Biomathematics	Systematic search 1	No	More than one (immigration)	1	Generic mosquito	1	NA	2	Generic host 1, generic host 2	Time-dependent mortality	Constant	Frequency-dependent	Yes	No	No	Heterogeneous	Well-mixed	Constant	Constant	No	No	Yes, in mosquito population
59	G. Cruz-Pacheco, L. Esteva and C. Vargas	2012	Multi-species interactions in West Nile virus infection	J Biol Dyn	Snowballing	No	1	2	Culex pipiens, Aedes albopictus	1	NA	2	Common Grackle, Northern Flicker	Constant	Constant	Frequency-dependent	no	no	no	Homogeneous	Well-mixed	Constant	Constant	no	no	no
63	T. MALIK, P. SALCEANU, A. MUBAYI, A. TRIDANE and M. IMRAN	2012	WEST NILE DYNAMICS: VIRUS TRANSMISSION BETWEEN DOMESTIC AND WILD BIRD POPULATIONS THROUGH VECTORS	Canadian Applied Mathematics Quarterly	Snowballing	No	1	1	Generic mosquito	1	NA	2	Wild and domestic birds	Constant	Constant	Density-dependent	no	no	no	Homogeneous	Well-mixed	Constant	Constant	no	no	no
64	K. A. Pawelek, P. Niehaus, C. Salmeron, E. J. Hager and G. J. Hunt	2014	Modeling dynamics of culex pipiens complex populations and assessing abatement strategies for West Nile Virus	PLoS One	Snowballing	yes	1	1	Cx pipiens	1	NA	2	Bird, humans (divided into subgroups by severity of infection)	Constant	Constant	Frequency-dependent	yes	no	no	Homogeneous	Well-mixed	Constant	Constant	no	no	no
72	O. M. S. A. D. G. M. N. H. SWEILAM	2019	NUMERICAL TREATMENTS OF THE TRANSMISSION DYNAMICS OF WEST NILE VIRUS AND IT’S OPTIMAL CONTROL	Electronic Journal of Mathematical Analysis and Applications	Snowballing	No	1	1	Generic mosquito	1	NA	2	Bird, human	Constant	Constant	Frequency-dependent	no	no	no	Homogeneous	Well-mixed	Constant	Constant	no	no	no
65	N. West and V. Chellamuthu	2020	Modeling the Effects of Passive Immunity in Birds for the Disease Dynamics of West Nile Virus	SPORA: A Journal of Biomathematics	Snowballing	yes	1	1	Generic mosquito	1	NA	2	Bird, human	Constant	Constant	Frequency-dependent	yes	yes, only waning of passive immunity	no	Homogeneous	Well-mixed	Constant	Constant	yes	no	no
7	Bowman, C., A. B. Gumel, P. van den Driessche, J. Wu and H. Zhu	2005	A mathematical model for assessing control strategies against West Nile virus	Bull Math Biol	Systematic search 1	No	More than one (immigration)	1	Generic mosquito	1	NA	2	Birds, humans	Constant	Constant	Frequency-dependent	No	No	No	Homogeneous	Well-mixed	Constant	Constant	No	No	No
6	Blayneh, K. W., A. B. Gumel, S. Lenhart and T. Clayton	2010	Backward bifurcation and optimal control in transmission dynamics of west nile virus	Bull Math Biol	Systematic search 1	No	More than one (immigration)	1	Generic mosquito	1	NA	2	Birds, humans	Constant	Constant	Frequency-dependent, includes non-competent hosts	No	No	No	Homogeneous	Well-mixed	Constant	Constant	No	No	No
14	Durand, B., G. Balanca, T. Baldet and V. Chevalier	2010	A metapopulation model to simulate West Nile virus circulation in Western Africa, Southern Europe and the Mediterranean basin	VETERINARY RESEARCH	Systematic search 1	No	3	2	Culex pipiens, Culex univittatus	1	NA	2	Resident birds, migratory birds (passerines)	Constant	Constant	Frequency-dependent	yes	No	No	Homogeneous	Not well-mixed	Constant	Constant	No	No	Yes, periodic functions to force seasonality
1	Abdelrazec, A., S. Lenhart and H. Zhu	2014	Transmission dynamics of West Nile virus in mosquitoes and corvids and non-corvids	J Math Biol	Systematic search 1	No	More than one (immigration)	1	Generic mosquito	1	NA	2	Corvid, non-corvid	Constant	Constant	Frequency-dependent	No	No	No	Homogeneous	Well-mixed	Constant	Constant	Yes	No	No
9	Chen, J., J. C. Huang, J. C. Beier, R. S. Cantrell, C. Cosner, D. O. Fuller, G. Y. Zhang and S. G. Ruan	2016	MODELING AND CONTROL OF LOCAL OUTBREAKS OF WEST NILE VIRUS IN THE UNITED STATES	DISCRETE AND CONTINUOUS DYNAMICAL SYSTEMS-SERIES B	Systematic search 1	No	More than one (immigration)	1	Generic mosquito	1	NA	2	Birds, humans	Constant	Constant	Frequency-dependent, includes non-competent hosts	Yes	No	No	Homogeneous	Well-mixed	Constant	Constant	No	No	No
39	Robertson, S. L. and K. A. Caillouët	2016	A host stage-structured model of enzootic West Nile virus transmission to explore the effect of avian stage-dependent exposure to vectors	J Theor Biol	Systematic search 1	No	1	1	Generic mosquito	1	NA	1	Generic bird (divided by stage)	Constant	Constant	Frequency-dependent, includes non-competent hosts	Yes	No	No	Heterogeneous	Well-mixed	Constant	Constant	No	No	No
40	Schaefer, E., K. A. Caillouet and S. L. Robertson	2018	Methods for prophylactic management of West Nile virus using a stage-structured avian host-vector model with vaccination, larvicide, and adulticide	NATURAL RESOURCE MODELING	Systematic search 1	No	1	1	Generic mosquito	1	NA	1	Generic bird (divided by stage)	Constant	Constant	Frequency-dependent	Yes	No	No	Heterogeneous	Well-mixed	Constant	Constant	No	No	No
19	Gourley, S. A., R. S. Liu and J. H. Wu	2007	SOME VECTOR BORNE DISEASES WITH STRUCTURED HOST POPULATIONS: EXTINCTION AND SPATIAL SPREAD	SIAM JOURNAL ON APPLIED MATHEMATICS	Systematic search 1	Yes	1	1	Generic mosquito	1	NA	1	Generic bird	Constant (for each stage)	Constant	Density-dependent	No	No	No	Heterogeneous	Well-mixed	Constant	Constant	No	No	No
29	Maidana, N. A. and H. M. Yang	2008	Assessing the spatial propagation of West nile virus	Biophysical Reviews and Letters	Systematic search 1	No	More than one (spatial model)	1	Generic mosquito	1	NA	1	Generic bird	Constant	Constant	Frequency-dependent	No	No	No	Homogeneous	Well-mixed	Constant	Constant	Yes	No	No
30	Maidana, N. A. and H. M. Yang	2009	Spatial spreading of West Nile Virus described by traveling waves	J Theor Biol	Systematic search 1	No	More than one (spatial model)	1	ran model for each of: Culex tarsalis, Cx. p. pipiens, Cx. p. quinquefasciatus	1	NA	1	ran model for each of: Blue jay, Common grackle, House finch, American crow, House sparrow, Ring-billed gull, Black-billed magpi, Fish crow	Constant	Constant	Frequency-dependent	No	No	No	Homogeneous	Well-mixed	Constant	Constant	Yes	No	No
45	Thomas, D., M. Weedermann, L. Billings, J. Hoffacker and R. A. Washington-Allen	2009	When to Spray: a Time-Scale Calculus Approach to Controlling the Impact of West Nile Virus	ECOLOGY AND SOCIETY	Systematic search 1	No	1	1	Culex pipiens	1	NA	1	Generic (mean of Corvus brachyrhynchos, Turdus migratorius, Cyanocitta cristata, Passer domesticus, Mimus polyglottos, Cardinalis cardinalis)	Constant	Constant	Frequency-dependent	Yes	No	No	Homogeneous	Well-mixed	Constant	Constant	No	No	Yes, periodic functions to force seasonality
37	Moschini, P., D. Bisanzio and A. Pugliese	2017	A Seasonal Model for West Nile Virus	MATHEMATICAL MODELLING OF NATURAL PHENOMENA	Systematic search 1	No	More than one (immigration)	1	Culex pipiens	1	NA	1	Generic bird	Time dependent	Constant	Frequency-dependent	Yes	No	No	Homogeneous	Well-mixed	Constant	Constant	Yes	No	Yes, periodic functions to force seasonality
44	Tarboush, A. K., Z. G. Lin and M. Y. Zhang	2017	Spreading and vanishing in a West Nile virus model with expanding fronts	Science China Mathematics	Systematic search 1	No	More than one (spatial model)	1	Generic mosquito	1	NA	1	Generic bird	Constant	Constant	Frequency-dependent	no	no	no	Homogeneous	Well-mixed	Constant	Constant	no	no	no
35	Marini, G., R. Rosà, A. Pugliese, A. Rizzoli, C. Rizzo, F. Russo, F. Montarsi and G. Capelli	2018	West Nile virus transmission and human infection risk in Veneto (Italy): a modelling analysis	Sci Rep	Systematic search 1	No	4	1	Culex pipiens	1	NA	1	Generic bird (divided by stage)	Temperature-dependent	Constant	Frequency-dependent	yes	no	no	Homogeneous	Well-mixed	Constant	Temperature-dependent	no	no	yes, temperature-dependent parameters
38	Nie, L. F. and J. Y. Shen	2019	A state-dependent control against transmission of West Nile virus from mosquitoes to birds	NONLINEAR DYNAMICS	Systematic search 1	No	1	1	Generic mosquito	1	NA	1	Generic bird	Constant	Constant	Frequency-dependent	No	No	No	Homogeneous	Well-mixed	Constant	Constant	No	No	No
32	Maliyoni, M.	2021	Probability of Disease Extinction or Outbreak in a Stochastic Epidemic Model for West Nile Virus Dynamics in Birds	Acta Biotheor	Systematic search 1	No	1	1	Generic mosquito	1	NA	1	Generic bird	Constant	Constant	Frequency-dependent	no	no	no	Homogeneous	Well-mixed	Constant	Constant	No	No	No
50	Wonham, M. J., T. de-Camino-Beck and M. A. Lewis	2004	An epidemiological model for West Nile virus: invasion analysis and control applications	Proc Biol Sci	Systematic search 1	yes	1	1	Culex pipiens	1	NA	1	American crow representing all competent birds	Constant	Constant	Frequency-dependent	yes	no	no	Homogeneous	Well-mixed	Constant	Constant	no	no	no
71	Garba, S. M. and M. A. Safi	2013	MATHEMATICAL ANALYSIS OF WEST NILE VIRUS MODEL WITH DISCRETE DELAYS	ACTA MATHEMATICA SCIENTIA	Systematic search 1	No	1	1	Generic mosquito	1	NA	1	Generic bird	Constant	Constant	Frequency-dependent	yes	no	no	Homogeneous	Well-mixed	Constant	Constant	no	no	no
66	J. M. Ferguson, J. B. Langebrake, V. L. Cannataro, A. J. Garcia, E. A. Hamman, M. Martcheva and C. W. Osenberg	2014	Optimal Sampling Strategies for Detecting Zoonotic Disease Epidemics	PLoS Computational Biology	Snowballing	No	1	1	Generic mosquito	1	NA	1	Bird	NA	Constant	Frequency-dependent	no	no	no	Homogeneous	Well-mixed	Constant	Constant	no	no	no
51	Xu, X. X., Y. N. Xiao and R. A. Cheke	2015	Models of impulsive culling of mosquitoes to interrupt transmission of West Nile virus to birds	APPLIED MATHEMATICAL MODELLING	Systematic search 1	No	More than one (immigration)	1	Generic mosquito	1	NA	1	Generic bird	Constant	Constant	Frequency-dependent	no	no	no	Homogeneous	Well-mixed	Constant	Constant	no	no	no
67	W. Zhou, Y. Xiao and R. A. Cheke	2016	A threshold policy to interrupt transmission of West Nile Virus to birds	Applied Mathematical Modelling	Snowballing	No	1	1	Generic mosquito	1	NA	1	Bird	Constant	Constant	Frequency-dependent	no	no	no	Homogeneous	Well-mixed	Constant	Constant	no	no	no
52	Zhang, J. P., Z. Jin and H. P. Zhu	2018	BIRDS MOVEMENT IMPACT ON THE TRANSMISSION OF WEST NILE VIRUS BETWEEN PATCHES	JOURNAL OF APPLIED ANALYSIS AND COMPUTATION	Systematic search 1	No	2	1	Generic mosquito	1	na	1	generic bird	Constant	Constant	Frequency-dependent	no	no	no	Homogeneous	Not well-mixed (network of patches with movement)	Constant	Constant	no	no	no
53	Zhang, J., C. Cosner and H. Zhu	2018	Two-patch model for the spread of West Nile virus	Bull Math Biol	Systematic search 1	No	2	1	Generic mosquito	1	NA	1	Generic bird	Constant	Constant	Frequency-dependent	no	no	no	Homogeneous	Not well-mixed (network of patches with movement)	Constant	Constant	yes	no	no
54	Zhou, W., Y. Xiao and J. M. Heffernan	2019	A two-thresholds policy to interrupt transmission of West Nile Virus to birds	J Theor Biol	Systematic search 1	No	1	1	Generic mosquito	1	NA	1	Generic bird	Constant	Constant	Frequency-dependent	no	no	no	Homogeneous	Well-mixed	Constant	Constant	no	no	no
69	Z. Bai and X. Zhao	2022	Threshold dynamics of a nonlocal and time-delayed West Nile virus model with seasonality	Communications in Nonlinear Science and Numerical Simulation	Systematic search 2	yes	More than one (spatial model)	1	Generic mosquito	1	NA	1	Generic bird	Temperature-dependent mortality rate	Constant	Frequency-dependent	yes	no	no	Homogeneous	Well-mixed	Constant	Constant	no	no	yes, temperature-dependent parameters
18	Gourley, S. A., R. Liu and J. Wu	2007	Eradicating vector-borne diseases via age-structured culling	J Math Biol	Systematic search 1	Yes	1	1	Generic mosquito	1	NA	1	Generic bird	Constant (for each stage)	Constant	Density-dependent	No	No	No	Homogeneous	Well-mixed	Constant	Constant	No	No	No
20	Hartemink, N. A., S. A. Davis, P. Reiter, Z. Hubálek and J. A. P. Heesterbeek	2007	Importance of bird-to-bird transmission for the establishment of West Nile virus	Vector-Borne and Zoonotic Diseases	Systematic search 1	No	1	1	Culex pipiens	1	NA	1	American crow	Constant	Constant	Frequency-dependent	yes	No	No	Homogeneous	Well-mixed	Constant	Constant	Yes	Yes	No
22	Hu, X. L., Y. S. Liu and J. H. Wu	2009	CULLING STRUCTURED HOSTS TO ERADICATE VECTOR-BORNE DISEASES	MATHEMATICAL BIOSCIENCES AND ENGINEERING	Systematic search 1	Yes	1	1	Generic mosquito	1	NA	1	Generic bird	Constant	Constant	Density-dependent	No	No	No	Homogeneous	Well-mixed	Constant	Constant	No	No	No
23	Jiang, J. F., Z. P. Qiu, J. H. Wu and H. P. Zhu	2009	Threshold Conditions for West Nile Virus Outbreaks	BULLETIN OF MATHEMATICAL BIOLOGY	Systematic search 1	No	More than one (immigration)	1	Generic mosquito	1	NA	1	Generic bird	Constant	Constant	Frequency-dependent	No	No	No	Homogeneous	Well-mixed	Constant	Constant	No	No	No
16	Fan, G., J. Liu, P. van den Driessche, J. Wu and H. Zhu	2010	The impact of maturation delay of mosquitoes on the transmission of West Nile virus	Math Biosci	Systematic search 1	No	1	1	Generic mosquito	1	NA	1	Generic bird	Constant	Constant	Frequency-dependent	No	No	No	Homogeneous	Well-mixed	Constant	Constant	Yes	No	No
2	Allen, L. J. and P. van den Driessche	2013	Relations between deterministic and stochastic thresholds for disease extinction in continuous- and discrete-time infectious disease models	Math Biosci	Systematic search 1	Yes	More than one (immigration)	1	Culex pipiens	1	NA	1	American crow	Constant	Constant	Density-dependent	Yes	No	No	Homogeneous	Well-mixed	Constant	Constant	No	No	No
5	Bhowmick, S., J. Gethmann, F. J. Conraths, I. M. Sokolov and H. H. K. Lentz	2020	Locally temperature - driven mathematical model of West Nile virus spread in Germany	J Theor Biol	Systematic search 1	No	More than one (immigration)	1	Culex pipiens	1	NA	1	Clinical and subclinical birds	Temperature-dependent mortality rate	Constant	Dependent on bird carrying capacity	Yes	No	No	Homogeneous	Well-mixed	Temperature-dependent	Temperature-dependent	No	No	Yes
17	Ferraguti, M., H. Heesterbeek, J. Martínez-de la Puente, MÁ Jiménez-Clavero, A. Vázquez, S. Ruiz, F. Llorente, D. Roiz, H. Vernooij, R. Soriguer and J. Figuerola	2021	The role of different Culex mosquito species in the transmission of West Nile virus and avian malaria parasites in Mediterranean areas	Transbound Emerg Dis	Systematic search 1	No	1	3	Culex pipiens, Cx. perexiguus and Cx. modestus	2	WNV strain Eg-101, avian Plasmodium	1	Passer domesticus	Constant	Constant	Frequency-dependent	No	No	No	Homogeneous	Well-mixed	Constant	Constant	No	No	No
41	Shan, C. H., G. H. Fan and H. P. Zhu	2020	Periodic Phenomena and Driving Mechanisms in Transmission of West Nile Virus with Maturation Time	JOURNAL OF DYNAMICS AND DIFFERENTIAL EQUATIONS	Systematic search 1	No	1	1	Culex	1	NA	1	Generic bird	Constant	Density dependent (competition for blood meal resource)	Frequency-dependent	No	No	No	Homogeneous	Well-mixed	Constant	Constant	Yes	No	No
36	Montecino-Latorre, D. and C. M. Barker	2018	Overwintering of West Nile virus in a bird community with a communal crow roost	Sci Rep	Systematic search 1	No	1	0	NA	1	NA	3	Crows, raptors, other birds	NA	NA	NA	NA	No	No	NA	Well-mixed	NA	NA	NA	Yes	No
25	Laperriere, V., K. Brugger and F. Rubel	2011	Simulation of the seasonal cycles of bird, equine and human West Nile virus cases	Prev Vet Med	Systematic search 1	Yes	More than one (immigration)	1	Culex pipiens	1	NA	3	Generic bird, human, equid	Temperature-dependent	Temperature dependent biting rate	Feeding on humans and equids, frequency-dependent	Yes	No	No	Homogeneous	Well-mixed	Temperature-dependent	Temperature-dependent	No	No	yes, temperature-dependent parameters
70	A. Angelou, I. Kioutsioukis, N. Stilianakis	2022	A climate-dependent spatial epidemiological model for the transmission risk of West Nile virus at local scale	One Health	Systematic search 2	yes	More than one (spatial model)	1	Culex	1	NA	2	Bird (consists of a couple of specific species), human	Temperature-dependent mortality rate	Temperature dependent biting rate	Frequency-dependent? but not reservoir (divide by N_m)	yes	no	no	Homogeneous	Well-mixed	Constant	Constant	no	no	yes, temperature-dependent parameters
46	Vogels, C. B. F., N. Hartemink and C. J. M. Koenraadt	2017	Modelling West Nile virus transmission risk in Europe: effect of temperature and mosquito biotypes on the basic reproduction number	Sci Rep	Systematic search 1	No	1	3	Culex pipiens, Culex molestus, hybrids	1	NA	1	Generic bird	Constant	Temperature dependent biting rate	Frequency-dependent, includes non-competent hosts	Yes	No	No	Heterogeneous	Well-mixed	Constant	Constant	No	No	no
33	Marini, G., M. Calzolari, P. Angelini, R. Bellini, S. Bellini, L. Bolzoni, D. Torri, F. Defilippo, I. Dorigatti, B. Nikolay, A. Pugliese, R. Rosà and M. Tamba	2020	A quantitative comparison of West Nile virus incidence from 2013 to 2018 in Emilia-Romagna, Italy	PLoS Negl Trop Dis	Systematic search 1	Yes	5	1	Culex pipiens	1	NA	1	Magpies (divided by stage)	Temperature-dependent	Temperature dependent biting rate	Feeding on birds and mammals, frequency-dependent	Yes	No	No	Heterogeneous	Well-mixed	Constant	Constant	No	No	yes, temperature-dependent parameters
68	Kerkow, A., Wieland, R., Gethmann, J. M., Hölker, F., & Lentz, H. H.	2022	Linking a compartment model for West Nile virus with a flight simulator for vector mosquitoes	Ecological Modelling	Systematic search 2	yes	More than one (spatial model)	1	Aedes japonicus japonicus	1	NA	1	Eurasian magpie (pica pica)	Temperature-dependent mortality rate	Temperature dependent biting rate	Frequency-dependent	yes	no	no	Heterogeneous	Not well-mixed (agent-based model for mosquitoes)	Temperature-dependent	Temperature-dependent	no	no	yes, temperature-dependent parameters
57	P. Calistri, L. Savini, L. Candeloro, D. Di Sabatino, F. Cito, R. Bruno and M. L. Danzetta	2016	A Transitional Model for the Evaluation of West Nile Virus Transmission in Italy	Transbound Emerg Dis	Snowballing	yes	many	1	Culex	1	NA	1	Magpies (divided by stage)	Temperature-dependent mortality rate	Temperature dependent biting rate	Frequency-dependent	yes	no	no	Homogeneous	Well-mixed	Constant	Constant	yes	no	yes, temperature-dependent parameters
49	Wang, Y., W. Pons, J. Fang and H. Zhu	2017	The impact of weather and storm water management ponds on the transmission of West Nile virus	R Soc Open Sci	Systematic search 1	yes	1	1	Culex	1	NA	1	Generic bird	Temperature-dependent mortality rate	Temperature dependent biting rate	Frequency-dependent + non-competent host	yes	No	no	Homogeneous	Well-mixed	Constant	Constant	no	no	yes, temperature-dependent parameters
48	Wang, F. B., R. W. Wu and X. Q. Zhao	2019	A West Nile Virus Transmission Model with Periodic Incubation Periods	SIAM JOURNAL ON APPLIED DYNAMICAL SYSTEMS	Systematic search 1	yes	1	1	Culex	1	NA	1	Generic bird	Temperature-dependent mortality rate	Temperature dependent biting rate	Frequency-dependent	Yes	yes	no	Homogeneous	Well-mixed	Constant	Constant	yes	no	yes, temperature-dependent parameters
24	Kioutsioukis, I. and N. I. Stilianakis	2019	Assessment of West nile virus transmission risk from a weather-dependent epidemiological model and a global sensitivity analysis framework	Acta Trop	Systematic search 1	Yes	1	1	Culex	1	NA	2	Birds, humans	Temperature-dependent	Temperature-dependent	Frequency-dependent	Yes	No	No	Homogeneous	Well-mixed	Constant	Constant	No	No	Yes, precipitation-dependent parameters and temperature-dependent
15	Ewing, D. A., B. V. Purse, C. A. Cobbold and S. M. White	2021	A novel approach for predicting risk of vector-borne disease establishment in marginal temperate environments under climate change: West Nile virus in the UK	J R Soc Interface	Systematic search 1	Yes	More than one (immigration), M: not sure (can't find it)	1	Culex pipiens	1	NA	1	Generic bird	Temperature-dependent mortality rate	Temperature-dependent	Frequency-dependent	Yes	No	No	Homogeneous	Well-mixed	Constant	Constant	Yes	Yes	Yes, periodic functions to force seasonality and temperature-dependent parameters
21	Hartley, D. M., C. M. Barker, A. Le Menach, T. Niu, H. D. Gaff and W. K. Reisen	2012	Effects of temperature on emergence and seasonality of West Nile virus in California	Am J Trop Med Hyg	Systematic search 1	No	1	1	Culex	1	NA	3	Unspecified avian species (incompetent, moderately competent, and highly competent)	Constant	Temperature-dependent gonotrophic period	Frequency-dependent	Yes	No	No	Homogeneous	Well-mixed	Constant	Constant	Yes	Yes	yes, temperature-dependent parameters
27	Liu, J. L., T. L. Zhang and Q. L. Chen	2020	A Periodic West Nile Virus Transmission Model with Stage-Structured Host Population	COMPLEXITY	Systematic search 1	No	More than one (immigration)	1	Generic mosquito	1	NA	1	Generic bird (divided by stage)	Time dependent	Time dependent	Frequency-dependent	yes	no	no	Heterogeneous	well-mixed	Not constant	Not constant	no	no	Yes, periodic functions to force seasonality
26	Li, F. X., J. L. Liu and X. Q. Zhao	2020	A West Nile Virus Model with Vertical Transmission and Periodic Time Delays	JOURNAL OF NONLINEAR SCIENCE	Systematic search 1	Yes	More than one (immigration)	1	Generic mosquito	1	NA	1	Generic bird	Time dependent	Time dependent	Frequency-dependent	yes	no	no	homogeneous	well-mixed	Not constant	Not constant	Yes	No	yes, periodic functions to force seasonality
12	DeFelice, N. B., E. Little, S. R. Campbell and J. Shaman	2017	Ensemble forecast of human West Nile virus cases and mosquito infection rates	Nat Commun	Systematic search 1	No	1	1	Generic mosquito	1	NA	2	Birds, humans	Constant	Time-dependent biting rate	Frequency-dependent, includes non-competent hosts, feeding on non-competent hosts given by a Poisson process	No	No	No	Heterogeneous	Well-mixed	Constant	Constant	No	No	Yes, periodic functions to force seasonality
28	Lord, C. C. and J. F. Day	2001	Simulation studies of St. Louis encephalitis and West Nile viruses: the impact of bird mortality	Vector Borne Zoonotic Dis	Systematic search 1	No	More than one (immigration)	1	Culex Nigripalpus	1	NA	1	Generic bird (divided by stage)	Temperature-dependent	Time-dependent biting rate	Frequency-dependent, include non-competent hosts	Yes	No	No	Heterogeneous	Well-mixed	Constant	Constant	No	No	Yes, periodic functions to force seasonality
13	DeFelice, N. B., Z. D. Schneider, E. Little, C. Barker, K. A. Caillouet, S. R. Campbell, D. Damian, P. Irwin, H. M. P. Jones, J. Townsend and J. Shaman	2018	Use of temperature to improve West Nile virus forecasts	PLoS Comput Biol	Systematic search 1	No	1	1	Culex	1	NA	2	Birds, humans	Constant	Time-dependent contact rate	Frequency-dependent, includes non-competent hosts, feeding on non-competent hosts given by a Poisson process	No	No	No	Heterogeneous	Well-mixed	Not constant	Not constant	No	No	Yes, periodic functions to force seasonality and temperature-dependent parameters
886	Malik, T.	2018	A discrete time west nile virus transmission model with optimal bird- and vector-specific controls	Math Biosci	Systematic search 1	Yes	1	1	Generic mosquito	1	NA	2	Wild and domestic birds	Constant	Constant	Density-dependent	Yes	no	no	Homogeneous	Well-mixed	Constant	Constant	no	no	no
