## Supplemental 5 for "Mechanistic models for West Nile Virus transmission: A systematic review of features, aims, and parameterisation"

### Sheet: Overview of empirical studies
Authors	Index of empirical studies
Bowen al. 1980	1
Brault et al. 2004	2
Caffrey et al. 2003	3
Cantile et al. 2001	4
Colton et al. 2005	5
Cornel et al. 1993	6
Del Amo et al. 2014	7
Dohm et al. 2001	8
Dohm et al. 2002	9
Edman et al. 1968	10
Erickson et al. 2006	11
Fros et al. 2015	12
Goddard et al. 2002	13
Goddard et al. 2003	14
Jiménez de Oya et al. 2018	15
Jupp et al. 1970	16
Jupp. 1974	17
Jupp. 1976	18
Kilpatrick et al. 2008	19
Kipp et al. 2006	20
Komar et al. 2003	21
Langevin et al. 2005	22
Lim et al. 2014	23
Lim et al. 2015	24
McLean et al. 1985	25
McLean et al. 1993	26
McLean et al. 2001	27
Nemeth et al. 2006	28
Nemeth et al. 2011	29
Reisen et al. 1994	30
Reisen et al. 2005	31
Reisen et al. 2006	32
Sardelis et al. 2001a	33
Sardelis et al. 2001b	34
Savage et al. 1993	35
Tiawsirisup et al. 2004	36
Tiawsirisup et al. 2005	37
Trock et al. 2001	38
Turell et al. 2000	39
Turell et al. 2001	40
Turell et al. 2002	41
Turell et al. 2005	42
Vanlandingham et al. 2004	43
Veronesi et al. 2018	44
Vogels et al. 2016	45
Watson et al. 2004	46
Weingartl et al. 2004	47
Wheeler et al. 2012a	48
Wheeler et al. 2012b	49
Work et al. 1955	50
Yaremych et al. 2004	51

### Sheet: EIP
	Original source: authors	Original source: Title	Index nr of model paper that directly cited this source	Index nr of model paper that indirectly cited this source		Number of direct citations	Number of indirect citations	Total number of direct & indirect citations
	Kilpatrick et al. 2008	Temperature, Viral Genetics, and the Transmission of West Nile Virus by Culex pipiens Mosquitoes	46	15		1	1	2
	Fros et al. 2015	West Nile Virus: High Transmission Rate in North-Western European Mosquitoes Indicates Its Epidemic Potential and Warrants Increased Surveillance	46			1	0	1
	Reisen et al. 2006	Effects of Temperature on the Transmission of West Nile Virus by Culex tarsalis (Diptera: Culicidae)	33	24		4	4	8
			35	25
			13	57
			68	70
	Sardelis et al. 2001a	Vector competence of selected North American Culex and Coquillettidia mosquitoes for West Nile virus	32			2	0	2
			4
	Sardelis et al. 2001b	Ochlerotatus j. japonicus in Frederick County, Maryland: discovery, distribution, and vector competence for West Nile virus	45	2		2	8	10
			50	8
				20
				27
				39
				40
				49
				3
	Erickson et al. 2006	The potential of Aedes triseriatus (Diptera: Culicidae) as an enzootic vector of West Nile virus	14			1	0	1
	Jupp. 1976	The susceptibility of four South African species of Culex to West Nile and Sindbis viruses by two different infecting methods	14			1	0	1
	Cornel et al. 1993	Environmental temperature on the vector competence of Culex univittatus (Diptera: Culicidae) for West Nile virus	14			1	0	1
	Jupp. 1974	Laboratory studies on the transmission of West Nile virus by Culex (Culex) univittatus Theobald; factors influencing the transmission rate	14			1	0	1
	Jupp et al. 1970	Quantitative experiments on the vector capability of Culex (Culex) univittatus Theobald with West Nile and Sindbis viruses	14			1	0	1
	Dohm et al. 2002	Effect of environmental temperature on the ability of Culex pipiens (Diptera: Culicidae) to transmit West Nile virus	14	15		1	1	2
	Tiawsirisup et al. 2004	Susceptibility of Ochlerotatus trivittatus (Coq.), Aedes albopictus (Skuse), and Culex pipiens (L.) to West Nile virus infection	14			1	0	1

### Sheet: IIP
	Original source: authors	Original source: Title	Index nr of model paper that directly cited this source	Index nr of model paper that indirectly cited this source		Number of direct citations	Number of indirect citations	Total number of direct & indirect citations
	Kipp et al. 2006	West Nile virus quantifcation in feces of experimentally infected American and fish crows.	36			1		1
	Nemeth et al. 2011	Clinical and pathologic responses of American crows (Corvus brachyrhynchos) and fsh crows (C. ossifragus) to experimental West Nile virus infection.	36			1		1
	Weingartl et al. 2004	Experimental West Nile virus infection in blue jays (Cyanocitta cristata) and crows (Corvus brachyrhynchos).	36			1		1
	Komar et al. 2003	Experimental Infection of North American Birds with the New York 1999 Strain of West Nile Virus	21	5		3	3	6
			25	24
			36	70
	Brault et al. 2004	Differential virulence of West Nile strains for American crows	25	5		2	3	5
			36	24
				70
	Del Amo et al. 2014	Experimental infection of house sparrows (Passer domesticus) with West Nile virus isolates of Euro-Mediterranean and North American origins	33			2		2
			35
	Reisen et al. 2005	Avian Host and Mosquito (Diptera: Culicidae) Vector Competence Determine the Efficiency of West Nile and St. Louis Encephalitis Virus Transmission	21			1		1
	Nemeth et al. 2006	Natural and experimental West Nile virus infection in fve raptor species	36			1		1
	Jiménez de Oya et al. 2018	High susceptibility of magpie (Pica pica) to experimental infection with lineage 1 and 2 West Nile virus	68			1		1

### Sheet: Ad. Death Rate
	Original source: authors	Original source: Title	Index nr of model paper that directly cited this source	Index nr of model paper that indirectly cited this source		Number of direct citations	Number of indirect citations	Total number of direct & indirect citations
	Komar et al. 2003	Experimental Infection of North American Birds with the New York 1999 Strain of West Nile Virus	1	16		15	21	36
			20	18
			50	19
			31	69
			25	22
			55	49
			34	48
			37	26
			26	10
			64	29
			11	30
			42	31
			65	72
			41	55
			15	59
				4
				5
				24
				22
				32
				45
	Work et al. 1955	Indigenous wild birds of the Nile Delta as potential West Nile virus circulating reservoirs	50	16		1	11	12
				18
				19
				69
				22
				49
				72
				55
				22
				32
				45
	McLean et al. 2001	West Nile virus transmission and ecology in birds	20	16		3	11	14
			4	18
			50	19
				69
				22
				49
				72
				55
				59
				4
				22
	Reisen et al. 2005	Avian host and mosquito (Diptera: Culicidae) vector competence determine the efficiency of West Nile and St. Louis encephalitis virus transmission	21	73		1	2	3
				45
	Trock et al. 2001	West Nile virus outbreak among horses in New York state, 1999 and 2000	25	5		1	2	3
				24
	Cantile et al. 2001	Pathologic and immunohistochemical findings in naturally occuring West Nile virus infection in horses	25	5		1	2	3
				24
	Brault et al. 2004	Differential virulence of West Nile strains for American crows	25	5		1	4	5
				24
				32
				45
	Yaremych et al. 2004	West Nile virus and high death rate in American crows	25	5		1	2	3
				24
	Caffrey et al. 2003	High mortality amond marked crows subsequent to the arrival of West Nile virus	25	5		1	2	3
				24
	Watson et al. 2004	Clinical characteristics and functional outcomes of West Nile fever	25	5		1	2	3
				24
	Langevin et al. 2005	Variation in virulence of West Nile virus strains for house sparrows (Passer domesticus)		32			2	2
				45

### Sheet: Recov. Rate
	Original source: authors	Original source: Title	Index nr of model paper that directly cited this source	Index nr of model paper that indirectly cited this source		Number of direct citations	Number of indirect citations	Total number of direct & indirect citations
	Komar et al. 2003	Experimental Infection of North American Birds with the New York 1999 Strain of West Nile Virus	1	49		23	14	37
			16	48
			50	5
			31	32
			40	10
			39	29
			55	30
			37	31
			26	53
			11	52
			42	59
			36	4
			65	32
			12	3
			14
			15
			33
			41
			57
			63
			64
			27
			26
	Work et al. 1955	Indigenous wild birds of the Nile Delta as potential West Nile virus circulating reservoirs	50	48		1	1	2
	Del Amo et al. 2014	Experimental infection of house sparrows (Passer domesticus) with West Nile virus isolates of Euro-Mediterranean and North American origins	35			1		1
	Bowen al. 1980	Geographic variation among St. Louis encephalitis virus strains in the viremic responses of avian hosts. Am J Trop Med Hyg 1980; 29:1411–1419.	28			1		1
	McLean et al. 1985	Experimental studies of St. Louis encephalitis virus in vertebrates. J Wildl Dis 1985; 21:85–93.	28			1		1
	McLean et al. 1993	Avian hosts of St. Louis encephalitis virus in Pine Bluff, Arkansas, 1991. Am J Trop Med Hyg 1993; 49:46–52.	28			1		1
	Reisen et al. 1994	Viremia and serological responses in adult chickens infected with western equine encephalomyelitis and St. Louis en- cephalitis viruses. J Am Mosq Control Assoc 1994; 10:549–555	28			1		1
	Kipp et al. 2006	West Nile virus quantifcation in feces of experimentally infected American and fsh crows. Am. J. Trop. Med. Hyg. 75, 688–690 (2006)	36			1		1
	Nemeth et al. 2006	Natural and experimental West Nile virus infection in fve raptor species. J. Wildl. Dis. 42, 1–13 (2006)	36			1		1
	Wheeler et al. 2012a	Dynamics of West Nile virus persistence in House Sparrows (Passer domesticus). PLoS Negl. Trop. Dis. 6, e1860 (2012).	36			1		1
	Wheeler et al. 2012b	Detection of persistent West Nile virus RNA in experimentally and naturally infected avian hosts. Am. J. Trop. Med. Hyg. 87, 559–564 (2012)	36			1		1
	Lim et al. 2015	Susceptibility of Carrion Crows to Experimental Infection with Lineage 1 and 2 West Nile Viruses	46			1		1
	Lim et al. 2014	Susceptibility of European jackdaws (Corvus monedula) to experimental infection with lineage 1 and 2 West Nile viruses	46			1		1
	Jiménez de Oya et al. 2018	High susceptibility of magpie (Pica pica) to experimental infection with lineage 1 and 2 West Nile virus	68			1		1

### Sheet: Trans. h to m
	Original source: authors	Original source: Title	Index nr of model paper that directly cited this source	Index nr of model paper that indirectly cited this source		Number of direct citations	Number of indirect citations	Total number of direct & indirect citations
	Vogels et al. 2016	Vector competence of northern European Culex pipiens biotypes and hybrids for West Nile virus is differentially affected by temperature	46	33		2	1	3
			35
	Turell et al. 2001	Vector competence of North American mosquitoes (Diptera: Culicidae) for West Nile virus	20	1		4	22	25
			50	41
			26	49
			45	58
				2
				51
				54
				69
				55
				48
				26
				24
				70
				72
				51
				23
				54
				71
				6
				73
				44
				32
	Sardelis et al. 2001a	Vector competence of selected North American Culex and Coquillettidia mosquitoes for West Nile virus	20			1		1
	Turell et al. 2000	Potential for New York mosquitoes to transmit West Nile virus	20	1		4	22	25
			50	41
			26	49
			45	58
				2
				51
				54
				69
				55
				48
				26
				24
				70
				72
				51
				23
				54
				71
				6
				73
				44
				32
	Sardelis et al. 2001b	Ochlerotatus j. japonicus in Frederick County, Maryland: discovery, distribution, and vector competence for West Nile virus	50	1		3	22	24
			26	41
			45	49
				58
				2
				51
				54
				69
				55
				48
				26
				24
				70
				72
				51
				23
				54
				71
				6
				73
				44
				32
	Komar et al. 2003	Experimental Infection of North American Birds with the New York 1999 Strain of West Nile Virus	31	10		8	12	20
			34	29
			11	30
			15	31
			27	41
			39	52
			40	53
			63	67
				59
				41
				21
				3
	Tiawsirisup et al. 2005	A comparision of west nile virus transmission by ochlerotatus trivittatus (coq.), culex pipiens (l.), and aedes albopictus (skuse)	4	13		2	2	4
			45	32
	Turell et al. 2005	Potential for north american mosquitoes to transmit west nile virus	4			2		2
			45
	Colton et al. 2005	Quantification of west nile virus in vector mosquito saliva	45	32		1	1	2
	Goddard et al. 2003	Vertical Transmission of West Nile Virus by Three California Culex (Diptera: Culicidae) Species	45	32		1	1	2
	Work et al. 1955	Indigenous wild birds of the Nile Delta as potential West Nile virus circulating reservoirs	45	32		1	1	2
	Veronesi et al. 2018	Experimental evaluation of infection, dissemination, and transmission rates for two West Nile virus strains in European Aedes japonicus under a fluctuating temperature regime	68			1		1
	Edman et al. 1968	Culex nigripalpus: seasonal shift in the bird-mammal feeding ratio in a mosquito vector of human encephalitis	13			1		1
	Tiawsirisup et al. 2004	Susceptibility of Ochlerotatus trivittatus (Coq.), Aedes albopictus (Skuse), and Culex pipiens (L.) to West Nile virus infection		13			2	2
				32

### Sheet: Trans. m to h
	Original source: authors	Original source: Title	Index nr of model paper that directly cited this source	Index nr of model paper that indirectly cited this source		Number of direct citations	Number of indirect citations	Total number of direct & indirect citations
	Turell et al. 2001	Vector competence of North American mosquitoes (Diptera: Culicidae) for West Nile virus	20	1		6	27	33
			50	22
			34	38
			26	49
			45	41
			15	9
				51
				54
				2
				55
				48
				26
				24
				69
				70
				59
				72
				64
				71
				73
				46
				32
				46
				6
				23
				44
				65
	Sardelis et al. 2001a	Vector competence of selected North American Culex and Coquillettidia mosquitoes for West Nile virus	20	46		1	1	2
	Turell et al. 2000	Potential for New York mosquitoes to transmit West Nile virus	20	1		7	26	33
			50	22
			59	38
			26	49
			45	41
			26	9
			15	51
				54
				2
				55
				48
				26
				24
				69
				70
				59
				72
				64
				71
				73
				46
				32
				6
				23
				44
				65
	Sardelis et al. 2001b	Ochlerotatus j. japonicus in Frederick County, Maryland: discovery, distribution, and vector competence for West Nile virus	50	1		3	25	28
			26	22
			68	38
				49
				41
				9
				51
				54
				2
				55
				48
				26
				24
				69
				70
				72
				55
				22
				64
				71
				73
				6
				23
				44
				65
	Komar et al. 2003	Experimental Infection of North American Birds with the New York 1999 Strain of West Nile Virus	31	63		5	8	13
			11	31
			27	30
			39	53
			40	52
				29
				41
				3
	Goddard et al. 2002	Vector competence of California mosquitoes for West Nile virus	45	59		2	2	4
			31	32
	Tiawsirisup et al. 2004	Susceptibility of ochlerotatus trivittatus (coq.), aedes albopictus (skuse), and culex pipiens (l.) to west nile virus infection	4			2		2
			45
	Tiawsirisup et al. 2005	A comparision of west nile virus transmission by ochlerotatus trivittatus (coq.), culex pipiens (l.), and aedes albopictus (skuse)	4	59		2	2	4
			45	32
	Turell et al. 2005	Potential for north american mosquitoes to transmit west nile virus	4			1		1
	Colton et al. 2005	Quantification of west nile virus in vector mosquito saliva	4	59		2	2	4
			45	32
	Del Amo et al. 2014	Experimental infection of house sparrows (Passer domesticus) with West Nile virus isolates of Euro-Mediterranean and North American origins	33			2		2
			35
	Vanlandingham et al. 2004	Real-time reverse transcriptasepolymerase chain reaction quantification of West Nile virus transmitted by Culex pipiens quinquefasciatus	45	59		1	2	3
				32
	Reisen et al. 2005	Avian host and mosquito (Diptera: Culicidae) vector competence determine the efficiency of West Nile and St. Louis encephalitis virus transmission	21			1		1
	Goddard et al. 2003	Vertical Transmission of West Nile Virus by Three California Culex (Diptera: Culicidae) Species	4			1		1
	Savage et al. 1993	Host-feeding patterns of Aedes albopictus (Diptera: Culicidae) at a temperate North American site	59			1		1
	McLean et al. 1985	Experimental studies of St. Louis encephalitis virus in vertebrates	28			1		1
	McLean et al. 1993	Avian hosts of St. Louis encephalitis virus in Pine Bluff, Arkansas, 1991	28			1		1
	Reisen et al. 1994	Viremia and serological responses in adult chickens infected with western equine encephalomyelitis and St. Louis en- cephalitis viruses	28			1		1
	Jiménez de Oya et al. 2018	High susceptibility of magpie (Pica pica) to experimental infection with lineage 1 and 2 West Nile virus	68			1		1
	Dohm et al. 2002	Effect of environmental temperature on the ability of Culex pipiens (Diptera: Culicidae) to transmit West Nile virus		46			1	1
	Dohm et al. 2001	Effect of incubation at overwintering temperatures on the replication of West Nile Virus in New York Culex pipiens (Diptera: Culicidae)		46			1	1
	Reisen et al. 2006	Effects of temperature on the transmission of west nile virus by Culex tarsalis (Diptera: Culicidae)		46			1	1
	Turell et al. 2002	Vector competence of Culex tarsalis from Orange County, California, for West Nile virus		46			1	1
	Jupp. 1974	Laboratory studies on the transmission of West Nile virus by Culex (Culex) univittatus Theobald; factors influencing the transmission rate		46			1	1
